# A Cross-Species Atlas of the Dorsal Vagal Complex Reveals Neural Mediators of Cagrilintide’s Effects on Energy Balance

**DOI:** 10.1101/2025.01.13.632726

**Authors:** Mette Q. Ludwig, Bernd Coester, Desiree Gordian, Shad Hassan, Abigail J. Tomlinson, Mouhamadoul Habib Toure, Oliver P. Christensen, Anja Moltke-Prehn, Jenny M. Brown, Dylan M. Rausch, Anika Gowda, Iris Wu, Stace Kernodle, Victoria Dong, Mike Ayensu-Mensah, Paul V. Sabatini, Jae Hoon Shin, Melissa Kirigiti, Kristoffer L. Egerod, Christelle Le Foll, Sofia Lundh, Marina Kjærgaard Gerstenberg, Thomas A. Lutz, Paul Kievit, Anna Secher, Kirsten Raun, Martin G. Myers, Tune H. Pers

**Affiliations:** Novo Nordisk Foundation Center for Basic Metabolic Research, University of Copenhagen, Copenhagen, Denmark; Digital Science & Innovation, Novo Nordisk A/S, Måløv, Denmark; Departments of Internal Medicine, University of Michigan and Molecular and Integrative Physiology, Ann Arbor, Michigan, USA; Global Drug Discovery, Novo Nordisk A/S, Måløv, Denmark; Oregon National Primate Research Center, Oregon Health & Science University, Beaverton, Oregon, USA; University of Zurich, Zurich, Switzerland

## Abstract

Amylin analogs, including potential anti-obesity therapies like cagrilintide, act on neurons in the brainstem dorsal vagal complex (DVC) that express calcitonin receptors (CALCR). These receptors, often combined with receptor activity-modifying proteins (RAMPs), mediate the suppression of food intake and body weight. To understand the molecular and neural mechanisms of cagrilintide action, we used single-nucleus RNA sequencing to define 89 cell populations across the rat, mouse, and non-human primate caudal brainstem. We then integrated spatial profiling to reveal neuron distribution in the rat DVC. Furthermore, we compared the acute and long-term transcriptional responses to cagrilintide across DVC neurons of rats, which exhibit strong cagrilintide responsiveness, and mice, which respond poorly to cagrilintide over the long term. We found that cagrilintide promoted long-term transcriptional changes, including increased prolactin releasing hormone (*Prlh*) expression, in the nucleus of the solitary tract (NTS) *Calcr/Prlh* cells in rats, but not in mice, suggesting the importance of NTS *Calcr/Prlh* cells for sustained weight loss. Indeed, activating rat area postrema *Calcr* cells briefly reduced food intake but failed to decrease food intake or body weight over the long term. Overall, these results not only provide a cross-species and spatial atlas of DVC cell populations but also define the molecular and neural mediators of acute and long-term cagrilintide action.
