## Supplementary Tables 1-6 for "A Cross-Species Atlas of the Dorsal Vagal Complex Reveals Neural Mediators of Cagrilintide’s Effects on Energy Balance"

### Sheet: ST1 - Number of animals
	Macaque	Mouse	Rat
A1213 Acute	0	6	0
A1213 Subchronic	0	6	0
A833 Acute	0	6	11
A833 Subchronic	0	6	10
Lean Acute	0	6	6
Semaglutide (Ludwig et. al 2021)	0	8	0
Vehicle (Ludwig et. al 2021)	0	6	0
Vehicle Acute	0	6	10
Vehicle Subchronic	0	6	0
Weight-matched (Ludwig et. al 2021)	0	5	0
Weight-matched Subchronic	0	6	11
Untreated	5	0	0

### Sheet: ST2 - Number of cells
	Macaque	Mouse	Rat	Cell group
A1213 Acute	0	10689	0	Neuron
A1213 Subchronic	0	13290	0	Neuron
A833 Acute	0	11021	26599	Neuron
A833 Subchronic	0	8901	22694	Neuron
Lean Acute	0	12248	12582	Neuron
Semaglutide (Ludwig et. al 2021)	0	19877	0	Neuron
Vehicle (Ludwig et. al 2021)	0	13833	0	Neuron
Vehicle Acute	0	14683	32819	Neuron
Vehicle Subchronic	0	9983	0	Neuron
Weight-matched (Ludwig et. al 2021)	0	13319	0	Neuron
Weight-matched Subchronic	0	10903	25381	Neuron
Untreated	3404	0	0	Neuron
A1213 Acute	0	10299	0	Glia
A1213 Subchronic	0	13063	0	Glia
A833 Acute	0	11208	46678	Glia
A833 Subchronic	0	9702	36542	Glia
Lean Acute	0	10962	16556	Glia
Semaglutide (Ludwig et. al 2021)	0	8463	0	Glia
Vehicle (Ludwig et. al 2021)	0	7376	0	Glia
Vehicle Acute	0	12739	32120	Glia
Vehicle Subchronic	0	11959	0	Glia
Weight-matched (Ludwig et. al 2021)	0	5566	0	Glia
Weight-matched Subchronic	0	11045	44113	Glia
Untreated	31056	0	0	Glia

### Sheet: ST3 - Atlas statistics
	Macaque	Mouse	Rat
neurons	3404	138747	120075
glia	31056	112382	176009
sum	34460	251129	296084
%neurons	0.0987812	0.552493	0.405544
%glia	0.901219	0.447507	0.594456
median UMI neurons	16756.5	4566	5670
median UMI glia	4232	1722.5	1738
median UMI total	4561	2554	2666
median genes neurons	4856.5	2332	2897
median genes glia	1905	1047	1142
median genes total	1997.5	1444	1612
Glutamate	1499	69519	55487
GABA	1898	61608	63499
Acetylcholine	7	7620	1089
%glutamate	0.440364	0.501049	0.462103
%gaba	0.557579	0.444031	0.528828
%acetylcholine	0.0020564	0.0549201	0.00906933
Astrocytes	2355	30718	15234
Endothelial_cells	450	3400	2719
Ependymal_cells	487	772	76
Microglia	3947	3778	12225
Oligodendrocytes	21102	61861	129182
OPCs	1878	7028	13025
Pericytes	191	1428	1041
Tanycytes	308	2131	2049
VLMCs	338	1266	458
%astrocytes	0.0683401	0.12232	0.0514516
%endothelial_cells	0.0130586	0.0135389	0.0091832
%ependymal_cells	0.0141323	0.00307412	0.000256684
%microglia	0.114539	0.0150441	0.041289
%oligodendrocytes	0.612362	0.246332	0.436302
%OPCs	0.054498	0.0279856	0.0439909
%pericytes	0.00554266	0.00568632	0.00351589
%tanycytes	0.0089379	0.00848568	0.00692033
%VLMCs	0.00980847	0.00504123	0.00154686
Chat_0_0	2	5303	865
Chat_1_0	5	2317	224
GABA_0_0	286	6715	7992
GABA_0_1	132	6474	6755
GABA_0_2	113	4293	4464
GABA_1_0	132	10883	6637
GABA_1_1	64	2489	2060
GABA_1_2	58	2093	2341
GABA_1_3	30	2257	2199
GABA_1_4	34	790	754
GABA_1_5	0	43	47
GABA_2_0	145	2710	4905
GABA_2_1	107	2155	2710
GABA_2_2	77	1356	2367
GABA_3_0	140	3801	5068
GABA_3_1	8	673	1536
GABA_3_2	31	897	1223
GABA_4_0	136	2670	3193
GABA_4_1	10	1722	574
GABA_4_2	0	831	329
GABA_5_0	57	1339	1051
GABA_5_1	21	1081	1332
GABA_5_2	19	829	1012
GABA_5_3	1	470	24
GABA_5_4	44	92	26
GABA_6_0	32	1344	915
GABA_6_1	5	774	637
GABA_6_2	26	318	534
GABA_6_3	11	337	306
GABA_7_0	152	1851	2210
GABA_7_1	27	321	298
Glu_0_0	81	7875	4985
Glu_0_1	131	3500	4677
Glu_0_2	44	1430	1821
Glu_0_3	32	1369	1296
Glu_0_4	1	126	90
Glu_1_0	29	2341	2042
Glu_1_1	48	1903	1522
Glu_1_2	3	2200	761
Glu_1_3	6	1830	758
Glu_1_4	27	960	1244
Glu_2_0	40	2314	2636
Glu_2_1	62	2500	1838
Glu_2_2	35	2176	915
Glu_2_3	78	1300	1171
Glu_3_0	49	2319	2488
Glu_3_1	107	2586	1403
Glu_3_2	16	1211	769
Glu_3_3	12	1111	591
Glu_3_4	6	361	516
Glu_4_0	97	1861	3018
Glu_4_1	80	2175	2651
Glu_4_2	29	1129	945
Glu_4_3	21	462	411
Glu_5_0	50	2661	1698
Glu_5_1	66	1277	1150
Glu_5_2	39	1660	761
Glu_5_3	32	741	802
Glu_6_0	18	2986	1161
Glu_6_1	3	1205	597
Glu_6_2	4	555	287
Glu_6_3	7	358	184
Glu_7_0	7	1249	1512
Glu_7_1	38	723	1580
Glu_7_2	31	1287	766
Glu_8_0	29	1119	2015
Glu_8_1	10	567	898
Glu_8_2	7	275	352
Glu_8_3	4	120	164
Glu_9_0	41	2057	1292
Glu_10_0	2	1528	366
Glu_10_1	6	407	86
Glu_10_2	0	144	52
Glu_11_0	54	1658	126
Glu_12_0	11	301	345
Glu_12_1	4	198	154
Glu_12_2	0	197	148
Glu_13_0	2	516	201
Glu_14_0	0	442	101
Glu_15_0	0	249	141

### Sheet: ST4 - Resolve gene panel
Item	CatNo	Species	Design Target ID	Gene Name
1	PXSHN	Rattus norvegicus	ENSRNOG00000030775	Adarb2
2	QWW33	Rattus norvegicus	ENSRNOG00000049882	Adcyap1
3	PJSH9	Rattus norvegicus	ENSRNOT00000049884	Arhgap15
4	PCMH8	Rattus norvegicus	ENSRNOG00000008919	Arpp21
5	Q7W3G	Rattus norvegicus	ENSRNOG00000007049	Bcl11a
6	QMX3V	Rattus norvegicus	ENSRNOG00000005776	Bcl11b
7	QSW30	Rattus norvegicus	ENSRNOG00000006553	Bnc2
8	PYKHW	Rattus norvegicus	ENSRNOT00000048043	Cacna2d3
9	PC5HQ	Rattus norvegicus	ENSRNOG00000010053	Calcr
10	Q3W3C	Rattus norvegicus	ENSRNOG00000018712	Camk2a
11	P6KH4	Rattus norvegicus	ENSRNOT00000023869	Cartpt
12	PSKHQ	Rattus norvegicus	ENSRNOG00000002265	Casr
13	Q8W3H	Rattus norvegicus	ENSRNOT00000018535	Cdh11
14	QPX3X	Rattus norvegicus	ENSRNOT00000043050	Cdh9
15	PCKH9	Rattus norvegicus	ENSRNOG00000025012	Chat
16	QNW3X	Rattus norvegicus	ENSRNOT00000021253	Chst9
17	QKX3T	Rattus norvegicus	ENSRNOT00000016749	Cpne4
18	QFW3Q	Rattus norvegicus	ENSRNOT00000039857	Cpne8
19	QRX3Z	Rattus norvegicus	ENSRNOT00000025019	Cx3cr1
20	PXKHV	Rattus norvegicus	ENSRNOT00000011926	Dach1
21	PKSHA	Rattus norvegicus	ENSRNOG00000006641	Dbh
22	PGKHE	Rattus norvegicus	ENSRNOG00000004327	Ddc
23	QVV33	Rattus norvegicus	ENSRNOG00000017105	Dpyd
24	Q273Z	Rattus norvegicus	ENSRNOT00000036815	Drc1
25	QHX3R	Rattus norvegicus	ENSRNOT00000022476	Dscaml1
26	QDW3N	Rattus norvegicus	ENSRNOT00000016713	Dynlrb2
27	P6THY	Rattus norvegicus	ENSRNOG00000028845	Ebf1
28	QWV34	Rattus norvegicus	ENSRNOT00000016568	Ebf2
29	QFX3P	Rattus norvegicus	ENSRNOT00000021702	Ebf3
30	PHMHE	Rattus norvegicus	ENSRNOT00000019283	Erbb4
31	QJX3S	Rattus norvegicus	ENSRNOT00000073718	Etl4
32	PF5HT	Rattus norvegicus	ENSRNOG00000007590	Eya1
33	QZ82S	Rattus norvegicus	ENSRNOT00000036392	Fam163a
34	Q2X39	Rattus norvegicus	ENSRNOG00000030954	Fat1
35	QGX3Q	Rattus norvegicus	ENSRNOT00000006175	Fign
36	Q7X3F	Rattus norvegicus	728	Foxj1
37	QXW34	Rattus norvegicus	ENSRNOT00000002814	Fras1
38	PKKHH	Rattus norvegicus	ENSRNOT00000024901	Gad2
39	QYV36	Rattus norvegicus	ENSRNOT00000022984	Galnt18
40	P0KHZ	Rattus norvegicus	ENSRNOT00000007356	Gcg
41	PYJHX	Rattus norvegicus	ENSRNOT00000052341	Gfral
42	P8KH6	Rattus norvegicus	ENSRNOT00000034960	Ghsr
43	P8THL	Rattus norvegicus	ENSRNOT00000021456	Gipr
44	PWJHV	Rattus norvegicus	ENSRNOG00000001152	Glp1r
45	QHW3S	Rattus norvegicus	ENSRNOG00000001575	Grik1
46	QQX3Y	Rattus norvegicus	ENSRNOT00000045513	Grik3
47	QAW3K	Rattus norvegicus	ENSRNOT00000004477	Grin2c
48	P0MHY	Rattus norvegicus	ENSRNOG00000030877	Htr2c
49	QSX3L	Rattus norvegicus	ENSRNOT00000093348	ll1rapl2
50	Q9W3J	Rattus norvegicus	ENSRNOG00000005365	Kcnip1
51	QRW3L	Rattus norvegicus	ENSRNOG00000009772	Kirrel3
52	QAX3J	Rattus norvegicus	ENSRNOT00000020697	Klhl14
53	PVSHK	Rattus norvegicus	ENSRNOG00000003205	Ldb2
54	QQW3Z	Rattus norvegicus	730	Lepr
55	QEX3N	Rattus norvegicus	ENSRNOT00000022953	Lmx1b
56	PE5HS	Rattus norvegicus	ENSRNOT00000025223	Mc4r
57	PATH1	Rattus norvegicus	ENSRNOG00000004730	Meis2
58	Q3X3A	Rattus norvegicus	ENSRNOT00000022742	Myo16
59	QXV35	Rattus norvegicus	ENSRNOT00000021335	Ndst3
60	QEW3P	Rattus norvegicus	ENSRNOT00000012773	Ndst4
61	QTX30	Rattus norvegicus	ENSRNOG00000009795	Nfib
62	QGW3R	Rattus norvegicus	ENSRNOT00000072029	Npy2r
63	Q2W3A	Rattus norvegicus	ENSRNOT00000066218	Ntng1
64	Q0W38	Rattus norvegicus	ENSRNOG00000014253	Pax2
65	QZV37	Rattus norvegicus	ENSRNOG00000012337	Pde1c
66	QYW35	Rattus norvegicus	ENSRNOT00000019638	Pde5a
67	QJW3T	Rattus norvegicus	ENSRNOT00000090506	Pdzrn3
68	Q4X3C	Rattus norvegicus	ENSRNOG00000014276	Plce1
69	QKW3V	Rattus norvegicus	ENSRNOG00000009955	Plch1
70	QQY2W	Rattus norvegicus	ENSRNOG00000003997	Pld5
71	Q8X3G	Rattus norvegicus	ENSRNOT00000000155	Plxdc2
72	PASH2	Rattus norvegicus	ENSRNOT00000016976	Pomc
73	Q9X3H	Rattus norvegicus	ENSRNOG00000045913	Prdm16
74	QZW36	Rattus norvegicus	ENSRNOG00000004165	Prkd1
75	P2KH0	Rattus norvegicus	ENSRNOT00000013170	Prlhr
76	P3THV	Rattus norvegicus	ENSRNOT00000027012	Ramp1
77	PVJHT	Rattus norvegicus	ENSRNOT00000086468	Ramp3
78	QCX3K	Rattus norvegicus	ENSRNOG00000021441	Reln
79	QDX3M	Rattus norvegicus	ENSRNOT00000034744	Samd5
80	Q6X3E	Rattus norvegicus	ENSRNOT00000009489	Sema3d
81	Q1X38	Rattus norvegicus	ENSRNOG00000006631	Sema3e
82	PHKHF	Rattus norvegicus	ENSRNOT00000022383	Slc17a6
83	PJKHG	Rattus norvegicus	ENSRNOT00000020720	Slc32a1
84	Q0X37	Rattus norvegicus	ENSRNOG00000031662	Slc6a5
85	Q1W39	Rattus norvegicus	ENSRNOT00000065001	Sorcs3
86	Q4W3D	Rattus norvegicus	ENSRNOG00000020514	Sox6
87	Q6W3F	Rattus norvegicus	ENSRNOT00000092099	Spon1
88	Q5W3E	Rattus norvegicus	ENSRNOT00000011780	Stac
89	Q5X3D	Rattus norvegicus	ENSRNOG00000011823	Tfap2b
90	PFKHD	Rattus norvegicus	ENSRNOT00000027682	Th
91	QTW31	Rattus norvegicus	ENSRNOT00000005212	Thsd7b
92	QTV32	Rattus norvegicus	ENSRNOT00000065642	Tll1
93	QVW32	Rattus norvegicus	ENSRNOG00000008447	Tmem132d
94	QNX3W	Rattus norvegicus	ENSRNOT00000005006	Tmem163
95	P2MHL	Rattus norvegicus	ENSRNOT00000014661	Tox
96	QPW3Y	Rattus norvegicus	ENSRNOT00000029415	Tox3
97	PDKHA	Rattus norvegicus	ENSRNOT00000005157	Tph2
98	P5MH2	Rattus norvegicus	ENSRNOG00000004677	Zeb2
99	QCW3M	Rattus norvegicus	ENSRNOG00000014452	Zfhx3
100	QMW3W	Rattus norvegicus	ENSRNOG00000014871	Zic4

### Sheet: ST5 - Spatial mapping
cell_types	area postrema	motor nucleus of the vagus	nucleus of the solitary tract	dorsal column	hypoglossal nucleus	prepositus nucleus	reticular nucleus	cerebrospinal ventricles	area postrema	motor nucleus of the vagus	nucleus of the solitary tract	dorsal column	hypoglossal nucleus	prepositus nucleus	reticular nucleus	cerebrospinal ventricles
Chat_0_0	0	500	0	0	0	5.06e-11	0	0	FALSE	TRUE	FALSE	FALSE	FALSE	FALSE	FALSE	FALSE
Chat_1_0	0	0	0	0	500	7.77e-16	0	0	FALSE	FALSE	FALSE	FALSE	TRUE	FALSE	FALSE	FALSE
GABA_0_0	9.7701	1.13e-08	500	0	0	0	0	4.56e-11	TRUE	FALSE	TRUE	FALSE	FALSE	FALSE	FALSE	FALSE
GABA_0_1	0	94.7729	500	0	0	0	0	0	FALSE	TRUE	TRUE	FALSE	FALSE	FALSE	FALSE	FALSE
GABA_0_2	500	0	0	0	0	0	0	0	TRUE	FALSE	FALSE	FALSE	FALSE	FALSE	FALSE	FALSE
GABA_1_0	0	0	0	0	61.9473	127.418	216.634	0	FALSE	FALSE	FALSE	FALSE	TRUE	TRUE	TRUE	FALSE
GABA_1_1	0	0.00309068	1.72e-11	78.4382	4.44e-16	0.0610126	21.4995	0	FALSE	FALSE	FALSE	TRUE	FALSE	FALSE	TRUE	FALSE
GABA_1_2	0	0	1.45e-07	2.33e-12	1.46e-07	0	138.42	0	FALSE	FALSE	FALSE	FALSE	FALSE	FALSE	TRUE	FALSE
GABA_1_3	0	0	2.64e-09	5.03e-07	0.266778	24.6437	28.9953	0	FALSE	FALSE	FALSE	FALSE	FALSE	TRUE	TRUE	FALSE
GABA_1_4	0	0.596084	0.000793514	0	1.32802	26.3545	0.0697609	0	FALSE	FALSE	FALSE	FALSE	FALSE	TRUE	FALSE	FALSE
GABA_2_0	0	0.174719	538.727	0	0	3.07e-07	2.55e-09	0	FALSE	FALSE	TRUE	FALSE	FALSE	FALSE	FALSE	FALSE
GABA_2_1	0	4.04388	9.36864	0	0	0	0	0	FALSE	FALSE	TRUE	FALSE	FALSE	FALSE	FALSE	FALSE
GABA_2_2	0	4.59e-05	48.7174	1.43e-13	0	0.0013746	67.9597	0	FALSE	FALSE	TRUE	FALSE	FALSE	FALSE	TRUE	FALSE
GABA_3_0	0	8.42e-06	3.46e-10	117.045	0	2.11949	38.889	7.56e-10	FALSE	FALSE	FALSE	TRUE	FALSE	FALSE	TRUE	FALSE
GABA_3_1	0	0.000443481	0.00304419	39.8697	0	0.0933	23.4158	4.98e-05	FALSE	FALSE	FALSE	TRUE	FALSE	FALSE	TRUE	FALSE
GABA_3_2	0	0.258935	0.370016	13.8315	0	2.20197	0.0024626	0	FALSE	FALSE	FALSE	TRUE	FALSE	FALSE	FALSE	FALSE
GABA_4_0	0	0	0	640.701	0	0	2.89e-10	0	FALSE	FALSE	FALSE	TRUE	FALSE	FALSE	FALSE	FALSE
GABA_4_1	0	0	0	0	0	0	1.70681	0	FALSE	FALSE	FALSE	FALSE	FALSE	FALSE	FALSE	FALSE
GABA_5_0	0	0.244826	7.96362	0.0031511	0	0	1.67456	0.42104	FALSE	FALSE	TRUE	FALSE	FALSE	FALSE	FALSE	FALSE
GABA_5_1	0	0	1.12943	15.2156	0	0	13.0922	0	FALSE	FALSE	FALSE	TRUE	FALSE	FALSE	TRUE	FALSE
GABA_5_2	0	0	33.7611	0.0307459	0	0	4.31956	0.0301551	FALSE	FALSE	TRUE	FALSE	FALSE	FALSE	FALSE	FALSE
GABA_6_0	0	0.982424	0.00241917	3.37e-12	0.00152996	0	42.6227	0	FALSE	FALSE	FALSE	FALSE	FALSE	FALSE	TRUE	FALSE
GABA_6_1	0	0.00326782	2.22e-15	9.8e-14	12.2486	0.20791	25.1429	0	FALSE	FALSE	FALSE	FALSE	TRUE	FALSE	TRUE	FALSE
GABA_6_2	0	0	0	0	0	41.551	0	0	FALSE	FALSE	FALSE	FALSE	FALSE	TRUE	FALSE	FALSE
GABA_7_0	0	0	0	376.093	0	0.00040027	0.000840327	0	FALSE	FALSE	FALSE	TRUE	FALSE	FALSE	FALSE	FALSE
Glu_0_0	0.00207228	0	1.43e-06	1.26004	1.45e-05	0.872713	12.8994	4.3003	FALSE	FALSE	FALSE	FALSE	FALSE	FALSE	TRUE	FALSE
Glu_0_1	3.22e-15	0	6.66e-15	7.29e-10	0	0	290.154	0	FALSE	FALSE	FALSE	FALSE	FALSE	FALSE	TRUE	FALSE
Glu_0_2	2.41e-05	0	70.3232	1.42e-08	0	0.0879411	1.75054	0	FALSE	FALSE	TRUE	FALSE	FALSE	FALSE	FALSE	FALSE
Glu_0_3	0	0.0591099	0.145425	1.75004	0.00959871	2.3231	0.716177	0	FALSE	FALSE	FALSE	FALSE	FALSE	FALSE	FALSE	FALSE
Glu_0_4	0	0	0	0	0	0	1.70681	0	FALSE	FALSE	FALSE	FALSE	FALSE	FALSE	FALSE	FALSE
Glu_1_0	0	0	134.529	1.49e-09	0	0	0.000842472	0	FALSE	FALSE	TRUE	FALSE	FALSE	FALSE	FALSE	FALSE
Glu_1_1	2.12e-08	0.00174329	221.031	1.63e-10	0	0	4.8e-11	0	FALSE	FALSE	TRUE	FALSE	FALSE	FALSE	FALSE	FALSE
Glu_1_2	0	9.44044	116.092	6.01e-09	0	0	0	0	FALSE	TRUE	TRUE	FALSE	FALSE	FALSE	FALSE	FALSE
Glu_1_3	0	0	80.4654	0	0	0	0.000219814	0	FALSE	FALSE	TRUE	FALSE	FALSE	FALSE	FALSE	FALSE
Glu_1_4	2.66e-15	4.56e-07	522.385	0	0	0	0	0	FALSE	FALSE	TRUE	FALSE	FALSE	FALSE	FALSE	FALSE
Glu_2_0	0	4.48e-05	200.347	3.53e-14	7.74e-14	0	2.55e-05	0.000909068	FALSE	FALSE	TRUE	FALSE	FALSE	FALSE	FALSE	FALSE
Glu_2_1	13.6408	0	259.074	0	0	0	0	0	TRUE	FALSE	TRUE	FALSE	FALSE	FALSE	FALSE	FALSE
Glu_2_2	8.08e-08	0	314.946	0	0	0	0	0	FALSE	FALSE	TRUE	FALSE	FALSE	FALSE	FALSE	FALSE
Glu_2_3	0	0.39656	266.239	0	0	0	0	0	FALSE	FALSE	TRUE	FALSE	FALSE	FALSE	FALSE	FALSE
Glu_3_0	0	0	4.63565	2.48e-06	0	0	63.529	0.00350108	FALSE	FALSE	FALSE	FALSE	FALSE	FALSE	TRUE	FALSE
Glu_3_1	0	0	22.7955	0.00022093	0	0	3.68372	0	FALSE	FALSE	TRUE	FALSE	FALSE	FALSE	FALSE	FALSE
Glu_3_2	0	0	13.7976	7.71e-12	0	0	6.93e-12	0	FALSE	FALSE	TRUE	FALSE	FALSE	FALSE	FALSE	FALSE
Glu_3_3	0	0	37.563	0.000669207	0	0	0.463227	0	FALSE	FALSE	TRUE	FALSE	FALSE	FALSE	FALSE	FALSE
Glu_3_4	0	67.8647	13.992	7.44e-08	0	0	0.00470482	0	FALSE	TRUE	TRUE	FALSE	FALSE	FALSE	FALSE	FALSE
Glu_4_0	0	0	0	500	0	9.39e-13	0.204237	0	FALSE	FALSE	FALSE	TRUE	FALSE	FALSE	FALSE	FALSE
Glu_4_1	7.68e-09	0	0	259.858	0	0.00865522	0.608001	0	FALSE	FALSE	FALSE	TRUE	FALSE	FALSE	FALSE	FALSE
Glu_4_2	0	0	7.82e-05	55.9588	0	0	6.68e-05	0	FALSE	FALSE	FALSE	TRUE	FALSE	FALSE	FALSE	FALSE
Glu_4_3	0	0	1.52e-07	51.3482	0	0	1.49489	0	FALSE	FALSE	FALSE	TRUE	FALSE	FALSE	FALSE	FALSE
Glu_5_0	5.06829	8.88e-16	722.329	0	0	0	0	6.43e-11	FALSE	FALSE	TRUE	FALSE	FALSE	FALSE	FALSE	FALSE
Glu_5_1	109.861	0.00401138	2.60076	2.15e-08	1.06e-05	0.124064	4.63e-09	0	TRUE	FALSE	FALSE	FALSE	FALSE	FALSE	FALSE	FALSE
Glu_5_2	585.435	0	0	0	0	0	0	0.000106579	TRUE	FALSE	FALSE	FALSE	FALSE	FALSE	FALSE	FALSE
Glu_5_3	0.000325644	0	126.182	3.44e-12	0	0	0.100291	0	FALSE	FALSE	TRUE	FALSE	FALSE	FALSE	FALSE	FALSE
Glu_6_0	1.17e-11	0.691628	336.327	0	0	0	0	0	FALSE	FALSE	TRUE	FALSE	FALSE	FALSE	FALSE	FALSE
Glu_6_1	80.5204	0.000120371	54.9247	0	0	0	0	0	TRUE	FALSE	TRUE	FALSE	FALSE	FALSE	FALSE	FALSE
Glu_6_2	1.37e-05	0.287026	326.145	0	0	0	0	0	FALSE	FALSE	TRUE	FALSE	FALSE	FALSE	FALSE	FALSE
Glu_6_3	0	0.871551	1.52784	0	0	4.03546	0.478137	0	FALSE	FALSE	FALSE	FALSE	FALSE	FALSE	FALSE	FALSE
Glu_7_0	0	1.56e-08	562.36	0	0	0	0	0	FALSE	FALSE	TRUE	FALSE	FALSE	FALSE	FALSE	FALSE
Glu_7_1	0.0108236	0	57.752	0	0	0	0.00614313	0	FALSE	FALSE	TRUE	FALSE	FALSE	FALSE	FALSE	FALSE
Glu_7_2	0	0	52.2358	0	0	0	0.000271596	0	FALSE	FALSE	TRUE	FALSE	FALSE	FALSE	FALSE	FALSE
Glu_8_0	0	0	0.0945853	39.2755	0	3.25258	0.0295054	0	FALSE	FALSE	FALSE	TRUE	FALSE	FALSE	FALSE	FALSE
Glu_8_1	0	0.0845195	3.87e-05	6.69936	0.0047132	41.0991	0.011136	0	FALSE	FALSE	FALSE	FALSE	FALSE	TRUE	FALSE	FALSE
Glu_8_2	0	0	0.0106736	19.1665	0.000328355	0	2.92372	0	FALSE	FALSE	FALSE	TRUE	FALSE	FALSE	FALSE	FALSE
Glu_9_0	0	3.81e-07	0	24.562	2.25e-13	2.36174	7.81e-13	0	FALSE	FALSE	FALSE	TRUE	FALSE	FALSE	FALSE	FALSE
Glu_12_0	0	0	0	2.57036	0	0	0.795082	0	FALSE	FALSE	FALSE	FALSE	FALSE	FALSE	FALSE	FALSE
Glu_12_1	0	0	0	0	0	0	5.12062	0	FALSE	FALSE	FALSE	FALSE	FALSE	FALSE	FALSE	FALSE
Glu_12_2	0	0	4.45e-06	2.23e-06	0	0	1.65987	0	FALSE	FALSE	FALSE	FALSE	FALSE	FALSE	FALSE	FALSE
Glu_13_0	0	0.567127	3.84922	0.0433862	0	0	1.7044	0	FALSE	FALSE	FALSE	FALSE	FALSE	FALSE	FALSE	FALSE
Glu_14_0	0.156437	0	0.000315884	0.0039077	0.162932	0.592376	28.059	0	FALSE	FALSE	FALSE	FALSE	FALSE	FALSE	TRUE	FALSE
SUM									6	4	29	14	3	5	14	0

### Sheet: ST6 - CELLEX specificity
	Macaque	Mouse	Rat
Chat_0_0	0	0.134113	0
Chat_1_0	0	0	0
GABA_0_0	0	0	0
GABA_0_1	0	0	0
GABA_0_2	0	0	0
GABA_1_0	0.00496689	0	0
GABA_1_1	0	0	0
GABA_1_2	0.0385463	0.0235772	0
GABA_1_3	0.904561	0	0.09
GABA_1_4	0	0	0
GABA_1_5	NA	0	0
GABA_2_0	0	0	0
GABA_2_1	0	0	0
GABA_2_2	0	0	0
GABA_3_0	0	0	0
GABA_3_1	0	0	0
GABA_3_2	0	0	0.802652
GABA_4_0	0	0	0
GABA_4_1	0	0	0
GABA_4_2	NA	0	0
GABA_5_0	0	0	0
GABA_5_1	0	0	0
GABA_5_2	0	0	0
GABA_5_3	0	0	0.57893
GABA_5_4	0	0	0
GABA_6_0	0	0	0
GABA_6_1	0	0	0
GABA_6_2	0	0	0
GABA_6_3	0	0	0
GABA_7_0	0	0	0
GABA_7_1	0	0	0
Glu_0_0	0	0.702955	0.669426
Glu_0_1	0	0.338287	0
Glu_0_2	0	0.15222	0.896535
Glu_0_3	0	0	0
Glu_0_4	0	0	0
Glu_1_0	0	0.0585622	0
Glu_1_1	0	0	0.0174622
Glu_1_2	0	0	0
Glu_1_3	0	0	0
Glu_1_4	0	0	0
Glu_2_0	0	0.156417	0.0245714
Glu_2_1	0.965545	0.994142	0.987432
Glu_2_2	0	0.808864	0.372074
Glu_2_3	0	0	0
Glu_3_0	0	0	0
Glu_3_1	0	0	0
Glu_3_2	0	0	0
Glu_3_3	0.0517809	0	0
Glu_3_4	0	0	0
Glu_4_0	0.961154	0	0
Glu_4_1	0	0	0
Glu_4_2	0	0.00582627	0
Glu_4_3	0	0	0
Glu_5_0	0	0	0.398962
Glu_5_1	0.876826	0	0.500453
Glu_5_2	0.692539	0.572149	0.940713
Glu_5_3	0	0	0
Glu_6_0	0.901165	0.952294	0.967577
Glu_6_1	0.729421	0	0
Glu_6_2	0	0.986011	0.992348
Glu_6_3	0	0.640087	0
Glu_7_0	0	0	0
Glu_7_1	0.955026	0	0
Glu_7_2	0	0	0
Glu_8_0	0	0	0
Glu_8_1	0	0	0
Glu_8_2	0	0	0.292995
Glu_8_3	0.0670103	0	0
Glu_9_0	0	0	0
Glu_10_0	0.0156676	0	0
Glu_10_1	0	0	0
Glu_10_2	NA	0	0
Glu_11_0	0.151435	0	0
Glu_12_0	0	0	0
Glu_12_1	0	0	0
Glu_12_2	NA	0	0.839087
Glu_13_0	0.706657	0	0
Glu_14_0	NA	0.946196	0.924509
Glu_15_0	NA	0	0
